# Discovery of alternative stable states in a synthetic human gut microbial community

**DOI:** 10.1101/2024.11.28.625814

**Authors:** Daniel Garza, Bin Liu, Charlotte van de Velde, Pallabita Saha, Xingjian Zhou, Didier Gonze, Kenneth Simoens, Kristel Bernaerts, Karoline Faust

**Affiliations:** Department of Microbiology, Immunology and Transplantation, Rega Institute for Medical Research, Laboratory of Molecular Bacteriology, KU Leuven, Leuven B-3000, Belgium; Université Paris-Saclay, INRAE, PROSE, 92160 Antony, France; Key Laboratory of Environmental Biotechnology, Research Center for Eco-Environmental Sciences, Chinese Academy of Sciences, Beijing, People’s Republic of China; Unité de Chronobiologie Théorique, Faculté des Sciences, CP 231, Université Libre de Bruxelles, Bvd du Triomphe, B-1050 Bruxelles, Belgium; Department of Chemical Engineering, Chemical and Biochemical Reactor Engineering and Safety (CREaS), KU Leuven, B-3001 Leuven, Belgium

## Abstract

Several human-associated microbial communities exist in multiple configurations and can change their composition in response to perturbations, remaining in an altered state even after the perturbation ends. Multistability has been previously proposed to explain this behavior for gut microbiota in particular, but has not been clearly demonstrated experimentally. Here, we first investigated the life history strategies of three common human gut bacteria to identify mechanisms driving alternative states. We then used this data to build and parameterize a kinetic model, which predicted that alternative states emerge due to phenotype switching between subpopulations of the same species. Perturbation experiments supported these predictions, and confirmed the existence of alternative states. Finally, simulations showed that phenotype switching can also explain alternative states in larger communities. Thus, a transient perturbation combined with metabolic flexibility is sufficient for alternative communities to emerge, implying that they are not necessarily explained by differences between individuals.

**One-Sentence Summary:** We demonstrate the existence of alternative states in a human gut microbial community and propose phenotype switching as a mechanism explaining their emergence.
