## Supplementary Table S1 for "Discovery of alternative stable states in a synthetic human gut microbial community"

### Sheet: trehaloseSpecificPTS
Genome	Genome ID	Accession	BRC ID	RefSeq Locus Tag	Alt Locus Tag	Feature ID	Annotation	Feature Type	Start	End	Length	Strand	FIGfam ID	PATRIC genus-specific families (PLfams)	PATRIC cross-genus families (PGfams)	Protein ID	AA Length	Gene Symbol	Product	GO
Blautia caecimuris DSM 29492	1.79662e+06	JANJZT010000006	fig|1796615.8.peg.3682	NSA57_05720		PATRIC.1796615.8.JANJZT010000006.CDS.55779.57218.fwd	PATRIC	CDS	55779	57218	1440	+		PLF_572511_00015251	PGF_03446029		479	treP	PTS system, trehalose-specific IIB component (EC 2.7.1.201) / PTS system, trehalose-specific IIC component
Blautia caecimuris strain MSK.19.25	1.79662e+06	JAAIPW010000008	fig|1796615.6.peg.3057	G4948_08355		PATRIC.1796615.6.JAAIPW010000008.CDS.46433.47872.rev	PATRIC	CDS	46433	47872	1440	-		PLF_572511_00015251	PGF_03446029		479	treP	PTS system, trehalose-specific IIB component (EC 2.7.1.201) / PTS system, trehalose-specific IIC component
Blautia hansenii strain 1001175st1_E1	1322.53	SPHE01000028	fig|1322.53.peg.1363			PATRIC.1322.53.SPHE01000028.CDS.8003.9442.rev	PATRIC	CDS	8003	9442	1440	-		PLF_572511_00015251	PGF_03446029		479		PTS system, trehalose-specific IIB component (EC 2.7.1.201) / PTS system, trehalose-specific IIC component
Blautia hansenii strain BBMGS-G01-098	1322.61	JAFIKB010000016	fig|1322.61.peg.632			PATRIC.1322.61.JAFIKB010000016.CDS.13552.14991.fwd	PATRIC	CDS	13552	14991	1440	+		PLF_572511_00015251	PGF_03446029		479		PTS system, trehalose-specific IIB component (EC 2.7.1.201) / PTS system, trehalose-specific IIC component
Blautia hydrogenotrophica	53443.3	CYXL01000002	fig|53443.3.peg.886	ERS852414_00850		PATRIC.53443.3.CYXL01000002.CDS.155981.157957.rev	PATRIC	CDS	155981	157957	1977	-	FIG00097000	PLF_572511_00015251	PGF_03446029		658	treB	PTS system, trehalose-specific IIB component (EC 2.7.1.201) / PTS system, trehalose-specific IIC component
Blautia hydrogenotrophica ATCC BAA-2371	53443.4	JAESIR010000001	fig|53443.41.peg.645	JMK15_02255		PATRIC.53443.41.JAESIR010000001.CDS.471846.473822.fwd	PATRIC	CDS	471846	473822	1977	+		PLF_572511_00015251	PGF_03446029		658	treP	PTS system, trehalose-specific IIB component (EC 2.7.1.201) / PTS system, trehalose-specific IIC component
Blautia hydrogenotrophica avicel__METABAT__99	53443.4	JAHQDO010000002	fig|53443.40.peg.97			PATRIC.53443.40.JAHQDO010000002.CDS.56171.58147.rev	PATRIC	CDS	56171	58147	1977	-		PLF_572511_00015251	PGF_03446029		658		PTS system, trehalose-specific IIB component (EC 2.7.1.201) / PTS system, trehalose-specific IIC component
Blautia hydrogenotrophica CAG:147	1.26306e+06	HF986367	fig|1263061.3.peg.210	BN499_00180		PATRIC.1263061.3.HF986367.CDS.14778.16754.fwd	PATRIC	CDS	14778	16754	1977	+	FIG00097000	PLF_572511_00015251	PGF_03446029		658		PTS system, trehalose-specific IIB component (EC 2.7.1.201) / PTS system, trehalose-specific IIC component
Blautia hydrogenotrophica DSM 10507	476272	GG657680	fig|476272.21.peg.2639	RUMHYD_01291		PATRIC.476272.21.GG657680.CDS.336358.338334.fwd	PATRIC	CDS	336358	338334	1977	+	FIG00097000	PLF_572511_00015251	PGF_03446029		658	treP	PTS system, trehalose-specific IIB component (EC 2.7.1.201) / PTS system, trehalose-specific IIC component
Blautia hydrogenotrophica ERR1600647_bin.12_CONCOCT_v1.1_MAG	53443.5	CALJPM010000092	fig|53443.49.peg.2410			PATRIC.53443.49.CALJPM010000092.CDS.13111.15087.fwd	PATRIC	CDS	13111	15087	1977	+		PLF_572511_00015251	PGF_03446029		658		PTS system, trehalose-specific IIB component (EC 2.7.1.201) / PTS system, trehalose-specific IIC component
Blautia hydrogenotrophica strain ATCC BAA-2371	53443.4	JAESIR010000001	fig|53443.39.peg.645	JMK15_02255		PATRIC.53443.39.JAESIR010000001.CDS.471846.473822.fwd	PATRIC	CDS	471846	473822	1977	+		PLF_572511_00015251	PGF_03446029		658	treP	PTS system, trehalose-specific IIB component (EC 2.7.1.201) / PTS system, trehalose-specific IIC component
Blautia hydrogenotrophica strain ERR1600647-bin.15	53443.3	CAJKKK010000017	fig|53443.35.peg.1349			PATRIC.53443.35.CAJKKK010000017.CDS.13111.15087.fwd	PATRIC	CDS	13111	15087	1977	+		PLF_572511_00015251	PGF_03446029		658		PTS system, trehalose-specific IIB component (EC 2.7.1.201) / PTS system, trehalose-specific IIC component
Blautia hydrogenotrophica strain MGYG-HGUT-00035	53443.3	CABIWT010000002	fig|53443.32.peg.886			PATRIC.53443.32.CABIWT010000002.CDS.155981.157957.rev	PATRIC	CDS	155981	157957	1977	-		PLF_572511_00015251	PGF_03446029		658		PTS system, trehalose-specific IIB component (EC 2.7.1.201) / PTS system, trehalose-specific IIC component
Blautia schinkii DSM 10518	1.41065e+06	JNKJ01000016	fig|1410649.3.peg.3523			PATRIC.1410649.3.JNKJ01000016.CDS.105871.107943.rev	PATRIC	CDS	105871	107943	2073	-	FIG00097000	PLF_572511_00015251	PGF_03446029		690		PTS system, trehalose-specific IIB component (EC 2.7.1.201) / PTS system, trehalose-specific IIC component
Blautia schinkii DSM 10518	180164	JANSWJ010000013	fig|180164.19.peg.1085	NXH76_17040		PATRIC.180164.19.JANSWJ010000013.CDS.105871.107943.rev	PATRIC	CDS	105871	107943	2073	-		PLF_572511_00015251	PGF_03446029		690	treP	PTS system, trehalose-specific IIB component (EC 2.7.1.201) / PTS system, trehalose-specific IIC component
Blautia sp. An249 strain An249	1.9656e+06	NFJL01000001	fig|1965603.3.peg.121	B5F53_00520		PATRIC.1965603.3.NFJL01000001.CDS.105793.107739.fwd	PATRIC	CDS	105793	107739	1947	+	FIG00097000	PLF_572511_00015251	PGF_03446029		648		PTS system, trehalose-specific IIB component (EC 2.7.1.201) / PTS system, trehalose-specific IIC component
Blautia sp. An46 strain An46	1.96564e+06	NFIF01000011	fig|1965636.3.peg.582	B5G00_10345		PATRIC.1965636.3.NFIF01000011.CDS.43341.45299.fwd	PATRIC	CDS	43341	45299	1959	+	FIG00097000	PLF_572511_00015251	PGF_03446029		652		PTS system, trehalose-specific IIB component (EC 2.7.1.201) / PTS system, trehalose-specific IIC component
Blautia sp. An81 strain An81	1.96566e+06	NFHH01000013	fig|1965659.3.peg.887	B5G33_12360		PATRIC.1965659.3.NFHH01000013.CDS.88996.90957.rev	PATRIC	CDS	88996	90957	1962	-	FIG00097000	PLF_572511_00015251	PGF_03446029		653		PTS system, trehalose-specific IIB component (EC 2.7.1.201) / PTS system, trehalose-specific IIC component
Blautia sp. bin_15_DannyCat	1.95524e+06	JAPFCU010000010	fig|1955243.160.peg.732			PATRIC.1955243.160.JAPFCU010000010.CDS.2062.2685.rev	PATRIC	CDS	2062	2685	624	-		PLF_572511_00015251	PGF_03446029		207		PTS system, trehalose-specific IIB component (EC 2.7.1.201) / PTS system, trehalose-specific IIC component
Blautia sp. CAG:257	1.26276e+06	HF999021	fig|1262756.3.peg.904	BN568_00797		PATRIC.1262756.3.HF999021.CDS.43633.45072.rev	PATRIC	CDS	43633	45072	1440	-	FIG00097000	PLF_572511_00015251	PGF_03446029		479		PTS system, trehalose-specific IIB component (EC 2.7.1.201) / PTS system, trehalose-specific IIC component
Blautia sp. MSJ-19	2.84152e+06	JAHLQA010000007	fig|2841517.3.peg.47	KQI91_03360		PATRIC.2841517.3.JAHLQA010000007.CDS.45568.47541.fwd	PATRIC	CDS	45568	47541	1974	+		PLF_572511_00015251	PGF_03446029		657	treP	PTS system, trehalose-specific IIB component (EC 2.7.1.201) / PTS system, trehalose-specific IIC component
Blautia sp. MSK.20.85	2.70972e+06	JAAIUN010000020	fig|2709718.3.peg.1077	G5B12_11255		PATRIC.2709718.3.JAAIUN010000020.CDS.10771.12750.rev	PATRIC	CDS	10771	12750	1980	-		PLF_572511_00015251	PGF_03446029		659	treP	PTS system, trehalose-specific IIB component (EC 2.7.1.201) / PTS system, trehalose-specific IIC component
Blautia sp. NALB_7811_2	1.95524e+06	JAMPAC010000141	fig|1955243.152.peg.597	NC121_19410		PATRIC.1955243.152.JAMPAC010000141.CDS.956.2935.fwd	PATRIC	CDS	956	2935	1980	+		PLF_572511_00015251	PGF_03446029		659	treP	PTS system, trehalose-specific IIB component (EC 2.7.1.201) / PTS system, trehalose-specific IIC component
Blautia sp. NSJ-166	2.93188e+06	JALIRO010000006	fig|2931882.3.peg.1401	MUY38_06535		PATRIC.2931882.3.JALIRO010000006.CDS.201922.203901.rev	PATRIC	CDS	201922	203901	1980	-		PLF_572511_00015251	PGF_03446029		659	treP	PTS system, trehalose-specific IIB component (EC 2.7.1.201) / PTS system, trehalose-specific IIC component
Blautia sp. NSJ-166	2.93188e+06	JALIRO010000006	fig|2931882.5.peg.1401	MUY38_06535		PATRIC.2931882.5.JALIRO010000006.CDS.201922.203901.rev	PATRIC	CDS	201922	203901	1980	-		PLF_572511_00015251	PGF_03446029		659	treP	PTS system, trehalose-specific IIB component (EC 2.7.1.201) / PTS system, trehalose-specific IIC component
Blautia sp. strain COPD155	1.95524e+06	WGXY01000022	fig|1955243.60.peg.1159			PATRIC.1955243.60.WGXY01000022.CDS.18535.19974.rev	PATRIC	CDS	18535	19974	1440	-		PLF_572511_00015251	PGF_03446029		479		PTS system, trehalose-specific IIB component (EC 2.7.1.201) / PTS system, trehalose-specific IIC component
Blautia sp. strain Gw_UH_bin_87	1.95524e+06	JAGPGY010000070	fig|1955243.84.peg.339	KBG57_04510		PATRIC.1955243.84.JAGPGY010000070.CDS.2.1744.fwd	PATRIC	CDS	2	1744	1743	+		PLF_572511_00015251	PGF_03446029		580	treB	PTS system, trehalose-specific IIB component (EC 2.7.1.201) / PTS system, trehalose-specific IIC component
Blautia sp. strain HRGM_Genome_3329	1.95524e+06	JAHZHQ010000098	fig|1955243.102.peg.3050			PATRIC.1955243.102.JAHZHQ010000098.CDS.2226.4193.fwd	PATRIC	CDS	2226	4193	1968	+		PLF_572511_00015251	PGF_03446029		655		PTS system, trehalose-specific IIB component (EC 2.7.1.201) / PTS system, trehalose-specific IIC component
Blautia sp. strain HRGM_Genome_3329	1.95524e+06	JAHZHQ010000406	fig|1955243.102.peg.2288			PATRIC.1955243.102.JAHZHQ010000406.CDS.428.2128.rev	PATRIC	CDS	428	2128	1701	-		PLF_572511_00015251	PGF_03446029		566		PTS system, trehalose-specific IIB component (EC 2.7.1.201) / PTS system, trehalose-specific IIC component
Blautia sp. strain L3_121_363G1_dasL3_121_363G1_concoct_22	1.95524e+06	JAGZPM010000004	fig|1955243.96.peg.1152	KH087_03350		PATRIC.1955243.96.JAGZPM010000004.CDS.98152.99591.rev	PATRIC	CDS	98152	99591	1440	-		PLF_572511_00015251	PGF_03446029		479	treP	PTS system, trehalose-specific IIB component (EC 2.7.1.201) / PTS system, trehalose-specific IIC component
Blautia sp. strain L3_128_361G1_dasL3_128_361G1_concoct_8_sub	1.95524e+06	JAGZJG010000015	fig|1955243.92.peg.546	KHZ06_07420		PATRIC.1955243.92.JAGZJG010000015.CDS.56163.57137.rev	PATRIC	CDS	56163	57137	975	-		PLF_572511_00015251	PGF_03446029		324	treP	PTS system, trehalose-specific IIB component (EC 2.7.1.201) / PTS system, trehalose-specific IIC component
Blautia sp. strain L3_128_361G1_dasL3_128_361G1_concoct_8_sub	1.95524e+06	JAGZJG010000015	fig|1955243.92.peg.547			PATRIC.1955243.92.JAGZJG010000015.CDS.57211.57603.rev	PATRIC	CDS	57211	57603	393	-		PLF_572511_00015251	PGF_03446029		130		PTS system, trehalose-specific IIB component (EC 2.7.1.201) / PTS system, trehalose-specific IIC component
Blautia sp. strain MAG.149	1.95524e+06	JAGHFD010000134	fig|1955243.76.peg.3132			PATRIC.1955243.76.JAGHFD010000134.CDS.6896.8884.fwd	PATRIC	CDS	6896	8884	1989	+		PLF_572511_00015251	PGF_03446029		662		PTS system, trehalose-specific IIB component (EC 2.7.1.201) / PTS system, trehalose-specific IIC component
Blautia sp. strain MAG.219	1.95524e+06	JAGHGB010000237	fig|1955243.75.peg.2302			PATRIC.1955243.75.JAGHGB010000237.CDS.1749.3740.fwd	PATRIC	CDS	1749	3740	1992	+		PLF_572511_00015251	PGF_03446029		663		PTS system, trehalose-specific IIB component (EC 2.7.1.201) / PTS system, trehalose-specific IIC component
Blautia sp. strain MAG.299	1.95524e+06	JAGHHI010000054	fig|1955243.74.peg.948			PATRIC.1955243.74.JAGHHI010000054.CDS.1945.3936.rev	PATRIC	CDS	1945	3936	1992	-		PLF_572511_00015251	PGF_03446029		663		PTS system, trehalose-specific IIB component (EC 2.7.1.201) / PTS system, trehalose-specific IIC component
Blautia sp. strain RGIG5706	1.95524e+06	JAFWGA010000032	fig|1955243.69.peg.1701			PATRIC.1955243.69.JAFWGA010000032.CDS.151694.153658.rev	PATRIC	CDS	151694	153658	1965	-		PLF_572511_00015251	PGF_03446029		654		PTS system, trehalose-specific IIB component (EC 2.7.1.201) / PTS system, trehalose-specific IIC component
Blautia sp. strain RGIG597	1.95524e+06	JAFOMH010000855	fig|1955243.63.peg.2059			PATRIC.1955243.63.JAFOMH010000855.CDS.1959.3815.fwd	PATRIC	CDS	1959	3815	1857	+		PLF_572511_00015251	PGF_03446029		619		PTS system, trehalose-specific IIB component (EC 2.7.1.201) / PTS system, trehalose-specific IIC component
Blautia sp. strain RGIG8815	1.95524e+06	JAGAVQ010000157	fig|1955243.77.peg.1438	J6D53_04510		PATRIC.1955243.77.JAGAVQ010000157.CDS.1958.3475.rev	PATRIC	CDS	1958	3475	1518	-		PLF_572511_00015251	PGF_03446029		505	treB	PTS system, trehalose-specific IIB component (EC 2.7.1.201) / PTS system, trehalose-specific IIC component
Blautia sp. strain RGIG8815	1.95524e+06	JAGAVQ010000429	fig|1955243.77.peg.138	J6D53_12840		PATRIC.1955243.77.JAGAVQ010000429.CDS.259.2175.rev	PATRIC	CDS	259	2175	1917	-		PLF_572511_00015251	PGF_03446029		638	treP	PTS system, trehalose-specific IIB component (EC 2.7.1.201) / PTS system, trehalose-specific IIC component
Blautia sp. strain UBA11815	1.95524e+06	DNLJ01000047	fig|1955243.3.peg.755	DCZ78_13875		PATRIC.1955243.3.DNLJ01000047.CDS.161126.163105.rev	PATRIC	CDS	161126	163105	1980	-	FIG00097000	PLF_572511_00015251	PGF_03446029		659		PTS system, trehalose-specific IIB component (EC 2.7.1.201) / PTS system, trehalose-specific IIC component
Blautia sp. SUG1689	1.95524e+06	JAQYAM010000268	fig|1955243.194.peg.3402	PUG06_16090		PATRIC.1955243.194.JAQYAM010000268.CDS.20196.22082.rev	PATRIC	CDS	20196	22082	1887	-		PLF_572511_00015251	PGF_03446029		628	treB	PTS system, trehalose-specific IIB component (EC 2.7.1.201) / PTS system, trehalose-specific IIC component
uncultured Blautia sp. strain 2789STDY5608856	765822	FMFN01000001	fig|765821.7.peg.1908	SAMEA3545264_00432		PATRIC.765821.7.FMFN01000001.CDS.435095.437071.fwd	PATRIC	CDS	435095	437071	1977	+	FIG00097000	PLF_572511_00015251	PGF_03446029		658	treB	PTS system, trehalose-specific IIB component (EC 2.7.1.201) / PTS system, trehalose-specific IIC component
uncultured Blautia sp. strain 2789STDY5608880	765821	FMEU01000006	fig|765821.14.peg.863	SAMEA3545288_01472		PATRIC.765821.14.FMEU01000006.CDS.165489.167111.rev	PATRIC	CDS	165489	167111	1623	-	FIG00097000	PLF_572511_00015251	PGF_03446029		540	treB	PTS system, trehalose-specific IIB component (EC 2.7.1.201) / PTS system, trehalose-specific IIC component

### Sheet: glucoseSpecificPTS
Genome	Genome ID	Accession	BRC ID	RefSeq Locus Tag	Alt Locus Tag	Feature ID	Annotation	Feature Type	Start	End	Length	Strand	FIGfam ID	PATRIC genus-specific families (PLfams)	PATRIC cross-genus families (PGfams)	Protein ID	AA Length	Gene Symbol	Product	GO
Blautia caecimuris DSM 29492	1.79662e+06	JANJZT010000003	fig|1796615.8.peg.2661	NSA57_03070		PATRIC.1796615.8.JANJZT010000003.CDS.98111.98374.rev	PATRIC	CDS	98111	98374	264	-		PLF_572511_00043863	PGF_08076246		87		PTS system, glucose-specific IIA component (EC 2.7.1.199) / Phosphotransferase system, phosphocarrier protein HPr / Phosphoenolpyruvate-protein phosphotransferase of PTS system (EC 2.7.3.9)	GO:0008965|phosphoenolpyruvate-protein phosphotransferase activity
Blautia caecimuris strain MSK.19.25	1.79662e+06	JAAIPW010000001	fig|1796615.6.peg.1007	G4948_00780		PATRIC.1796615.6.JAAIPW010000001.CDS.189941.190204.rev	PATRIC	CDS	189941	190204	264	-		PLF_572511_00043863	PGF_08076246		87		PTS system, glucose-specific IIA component (EC 2.7.1.199) / Phosphotransferase system, phosphocarrier protein HPr / Phosphoenolpyruvate-protein phosphotransferase of PTS system (EC 2.7.3.9)	GO:0008965|phosphoenolpyruvate-protein phosphotransferase activity
Blautia glucerasea DFI.3.54	536633	JAJCRD010000016	fig|536633.25.peg.1191	LI273_12040		PATRIC.536633.25.JAJCRD010000016.CDS.74407.74670.rev	PATRIC	CDS	74407	74670	264	-		PLF_572511_00043863	PGF_08076246		87		PTS system, glucose-specific IIA component (EC 2.7.1.199) / Phosphotransferase system, phosphocarrier protein HPr / Phosphoenolpyruvate-protein phosphotransferase of PTS system (EC 2.7.3.9)	GO:0008965|phosphoenolpyruvate-protein phosphotransferase activity
Blautia glucerasea DFI.5.14	536633	JAJCLQ010000006	fig|536633.24.peg.2966	LI122_06715		PATRIC.536633.24.JAJCLQ010000006.CDS.101175.101438.rev	PATRIC	CDS	101175	101438	264	-		PLF_572511_00043863	PGF_08076246		87		PTS system, glucose-specific IIA component (EC 2.7.1.199) / Phosphotransferase system, phosphocarrier protein HPr / Phosphoenolpyruvate-protein phosphotransferase of PTS system (EC 2.7.3.9)	GO:0008965|phosphoenolpyruvate-protein phosphotransferase activity
Blautia glucerasea strain DFI.3.54	536633	JAJCRD010000016	fig|536633.13.peg.1191	LI273_12040		PATRIC.536633.13.JAJCRD010000016.CDS.74407.74670.rev	PATRIC	CDS	74407	74670	264	-		PLF_572511_00043863	PGF_08076246		87		PTS system, glucose-specific IIA component (EC 2.7.1.199) / Phosphotransferase system, phosphocarrier protein HPr / Phosphoenolpyruvate-protein phosphotransferase of PTS system (EC 2.7.3.9)	GO:0008965|phosphoenolpyruvate-protein phosphotransferase activity
Blautia glucerasea strain DFI.3.54	536633	JAJCRD010000016	fig|536633.17.peg.1191	LI273_12040		PATRIC.536633.17.JAJCRD010000016.CDS.74407.74670.rev	PATRIC	CDS	74407	74670	264	-		PLF_572511_00043863	PGF_08076246		87		PTS system, glucose-specific IIA component (EC 2.7.1.199) / Phosphotransferase system, phosphocarrier protein HPr / Phosphoenolpyruvate-protein phosphotransferase of PTS system (EC 2.7.3.9)	GO:0008965|phosphoenolpyruvate-protein phosphotransferase activity
Blautia glucerasea strain DFI.3.54	536633	JAJCRD010000016	fig|536633.21.peg.1191	LI273_12040		PATRIC.536633.21.JAJCRD010000016.CDS.74407.74670.rev	PATRIC	CDS	74407	74670	264	-		PLF_572511_00043863	PGF_08076246		87		PTS system, glucose-specific IIA component (EC 2.7.1.199) / Phosphotransferase system, phosphocarrier protein HPr / Phosphoenolpyruvate-protein phosphotransferase of PTS system (EC 2.7.3.9)	GO:0008965|phosphoenolpyruvate-protein phosphotransferase activity
Blautia glucerasea strain DFI.5.14	536633	JAJCLQ010000006	fig|536633.12.peg.2966	LI122_06715		PATRIC.536633.12.JAJCLQ010000006.CDS.101175.101438.rev	PATRIC	CDS	101175	101438	264	-		PLF_572511_00043863	PGF_08076246		87		PTS system, glucose-specific IIA component (EC 2.7.1.199) / Phosphotransferase system, phosphocarrier protein HPr / Phosphoenolpyruvate-protein phosphotransferase of PTS system (EC 2.7.3.9)	GO:0008965|phosphoenolpyruvate-protein phosphotransferase activity
Blautia glucerasea strain DFI.5.14	536633	JAJCLQ010000006	fig|536633.16.peg.2966	LI122_06715		PATRIC.536633.16.JAJCLQ010000006.CDS.101175.101438.rev	PATRIC	CDS	101175	101438	264	-		PLF_572511_00043863	PGF_08076246		87		PTS system, glucose-specific IIA component (EC 2.7.1.199) / Phosphotransferase system, phosphocarrier protein HPr / Phosphoenolpyruvate-protein phosphotransferase of PTS system (EC 2.7.3.9)	GO:0008965|phosphoenolpyruvate-protein phosphotransferase activity
Blautia glucerasea strain DFI.5.14	536633	JAJCLQ010000006	fig|536633.20.peg.2966	LI122_06715		PATRIC.536633.20.JAJCLQ010000006.CDS.101175.101438.rev	PATRIC	CDS	101175	101438	264	-		PLF_572511_00043863	PGF_08076246		87		PTS system, glucose-specific IIA component (EC 2.7.1.199) / Phosphotransferase system, phosphocarrier protein HPr / Phosphoenolpyruvate-protein phosphotransferase of PTS system (EC 2.7.3.9)	GO:0008965|phosphoenolpyruvate-protein phosphotransferase activity
Blautia hansenii strain 1001175st1_E1	1322.53	SPHE01000012	fig|1322.53.peg.210			PATRIC.1322.53.SPHE01000012.CDS.51502.51765.rev	PATRIC	CDS	51502	51765	264	-		PLF_572511_00043863	PGF_08076246		87		PTS system, glucose-specific IIA component (EC 2.7.1.199) / Phosphotransferase system, phosphocarrier protein HPr / Phosphoenolpyruvate-protein phosphotransferase of PTS system (EC 2.7.3.9)	GO:0008965|phosphoenolpyruvate-protein phosphotransferase activity
Blautia hansenii strain BBMGS-G01-098	1322.61	JAFIKB010000006	fig|1322.61.peg.2470			PATRIC.1322.61.JAFIKB010000006.CDS.102983.103246.rev	PATRIC	CDS	102983	103246	264	-		PLF_572511_00043863	PGF_08076246		87		PTS system, glucose-specific IIA component (EC 2.7.1.199) / Phosphotransferase system, phosphocarrier protein HPr / Phosphoenolpyruvate-protein phosphotransferase of PTS system (EC 2.7.3.9)	GO:0008965|phosphoenolpyruvate-protein phosphotransferase activity
Blautia intestinalis AF58-2A	2.76303e+06	JAQDBG010000006	fig|2763028.7.peg.3264			PATRIC.2763028.7.JAQDBG010000006.CDS.68252.68515.fwd	PATRIC	CDS	68252	68515	264	+		PLF_572511_00043863	PGF_08076246		87		PTS system, glucose-specific IIA component (EC 2.7.1.199) / Phosphotransferase system, phosphocarrier protein HPr / Phosphoenolpyruvate-protein phosphotransferase of PTS system (EC 2.7.3.9)	GO:0008965|phosphoenolpyruvate-protein phosphotransferase activity
Blautia intestinalis AF60-20pH9A	2.76303e+06	JAQDBP010000008	fig|2763028.6.peg.3656			PATRIC.2763028.6.JAQDBP010000008.CDS.154504.154767.fwd	PATRIC	CDS	154504	154767	264	+		PLF_572511_00043863	PGF_08076246		87		PTS system, glucose-specific IIA component (EC 2.7.1.199) / Phosphotransferase system, phosphocarrier protein HPr / Phosphoenolpyruvate-protein phosphotransferase of PTS system (EC 2.7.3.9)	GO:0008965|phosphoenolpyruvate-protein phosphotransferase activity
Blautia intestinalis AF99-42	2.76303e+06	JAQDGY010000003	fig|2763028.4.peg.2142			PATRIC.2763028.4.JAQDGY010000003.CDS.118199.118462.rev	PATRIC	CDS	118199	118462	264	-		PLF_572511_00043863	PGF_08076246		87		PTS system, glucose-specific IIA component (EC 2.7.1.199) / Phosphotransferase system, phosphocarrier protein HPr / Phosphoenolpyruvate-protein phosphotransferase of PTS system (EC 2.7.3.9)	GO:0008965|phosphoenolpyruvate-protein phosphotransferase activity
Blautia intestinalis AM73-4pH9A	2.76303e+06	JAQEHF010000006	fig|2763028.5.peg.3177			PATRIC.2763028.5.JAQEHF010000006.CDS.144815.145078.fwd	PATRIC	CDS	144815	145078	264	+		PLF_572511_00043863	PGF_08076246		87		PTS system, glucose-specific IIA component (EC 2.7.1.199) / Phosphotransferase system, phosphocarrier protein HPr / Phosphoenolpyruvate-protein phosphotransferase of PTS system (EC 2.7.3.9)	GO:0008965|phosphoenolpyruvate-protein phosphotransferase activity
Blautia obeum DFI.6.94	40520.2	JAJCIU010000019	fig|40520.1856.peg.1119	LIZ90_10370		PATRIC.40520.1856.JAJCIU010000019.CDS.17692.17955.fwd	PATRIC	CDS	17692	17955	264	+		PLF_572511_00043863	PGF_08076246		87		PTS system, glucose-specific IIA component (EC 2.7.1.199) / Phosphotransferase system, phosphocarrier protein HPr / Phosphoenolpyruvate-protein phosphotransferase of PTS system (EC 2.7.3.9)	GO:0008965|phosphoenolpyruvate-protein phosphotransferase activity
Blautia obeum strain AM28-23	40521	QSKF01000005	fig|40520.96.peg.2744	DW740_07585		PATRIC.40520.96.QSKF01000005.CDS.114338.114601.rev	PATRIC	CDS	114338	114601	264	-	FIG01304862	PLF_572511_00043863	PGF_08076246		87		PTS system, glucose-specific IIA component (EC 2.7.1.199) / Phosphotransferase system, phosphocarrier protein HPr / Phosphoenolpyruvate-protein phosphotransferase of PTS system (EC 2.7.3.9)	GO:0008965|phosphoenolpyruvate-protein phosphotransferase activity
Blautia obeum strain AM32-10AC	40520.9	QSIZ01000001	fig|40520.93.peg.184	DW799_00915		PATRIC.40520.93.QSIZ01000001.CDS.182118.182381.fwd	PATRIC	CDS	182118	182381	264	+	FIG01304862	PLF_572511_00043863	PGF_08076246		87		PTS system, glucose-specific IIA component (EC 2.7.1.199) / Phosphotransferase system, phosphocarrier protein HPr / Phosphoenolpyruvate-protein phosphotransferase of PTS system (EC 2.7.3.9)	GO:0008965|phosphoenolpyruvate-protein phosphotransferase activity
Blautia obeum strain AM43-41	40520.9	QSFL01000005	fig|40520.89.peg.2868	DW934_07965		PATRIC.40520.89.QSFL01000005.CDS.132009.132272.fwd	PATRIC	CDS	132009	132272	264	+	FIG01304862	PLF_572511_00043863	PGF_08076246		87		PTS system, glucose-specific IIA component (EC 2.7.1.199) / Phosphotransferase system, phosphocarrier protein HPr / Phosphoenolpyruvate-protein phosphotransferase of PTS system (EC 2.7.3.9)	GO:0008965|phosphoenolpyruvate-protein phosphotransferase activity
Blautia obeum strain D31t1_170403_H11	40520.2	JADMRC010000005	fig|40520.1731.peg.2657			PATRIC.40520.1731.JADMRC010000005.CDS.45518.45781.rev	PATRIC	CDS	45518	45781	264	-		PLF_572511_00043863	PGF_08076246		87		PTS system, glucose-specific IIA component (EC 2.7.1.199) / Phosphotransferase system, phosphocarrier protein HPr / Phosphoenolpyruvate-protein phosphotransferase of PTS system (EC 2.7.3.9)	GO:0008965|phosphoenolpyruvate-protein phosphotransferase activity
Blautia obeum strain DFI.6.94	40520.2	JAJCIU010000019	fig|40520.1780.peg.1119	LIZ90_10370		PATRIC.40520.1780.JAJCIU010000019.CDS.17692.17955.fwd	PATRIC	CDS	17692	17955	264	+		PLF_572511_00043863	PGF_08076246		87		PTS system, glucose-specific IIA component (EC 2.7.1.199) / Phosphotransferase system, phosphocarrier protein HPr / Phosphoenolpyruvate-protein phosphotransferase of PTS system (EC 2.7.3.9)	GO:0008965|phosphoenolpyruvate-protein phosphotransferase activity
Blautia obeum strain DFI.6.94	40520.2	JAJCIU010000019	fig|40520.1796.peg.1119	LIZ90_10370		PATRIC.40520.1796.JAJCIU010000019.CDS.17692.17955.fwd	PATRIC	CDS	17692	17955	264	+		PLF_572511_00043863	PGF_08076246		87		PTS system, glucose-specific IIA component (EC 2.7.1.199) / Phosphotransferase system, phosphocarrier protein HPr / Phosphoenolpyruvate-protein phosphotransferase of PTS system (EC 2.7.3.9)	GO:0008965|phosphoenolpyruvate-protein phosphotransferase activity
Blautia obeum strain DFI.6.94	40520.2	JAJCIU010000019	fig|40520.1808.peg.1119	LIZ90_10370		PATRIC.40520.1808.JAJCIU010000019.CDS.17692.17955.fwd	PATRIC	CDS	17692	17955	264	+		PLF_572511_00043863	PGF_08076246		87		PTS system, glucose-specific IIA component (EC 2.7.1.199) / Phosphotransferase system, phosphocarrier protein HPr / Phosphoenolpyruvate-protein phosphotransferase of PTS system (EC 2.7.3.9)	GO:0008965|phosphoenolpyruvate-protein phosphotransferase activity
Blautia obeum strain MGYG-HGUT-00252	40520.2	CABJFK010000005	fig|40520.1588.peg.1573			PATRIC.40520.1588.CABJFK010000005.CDS.114338.114601.rev	PATRIC	CDS	114338	114601	264	-		PLF_572511_00043863	PGF_08076246		87		PTS system, glucose-specific IIA component (EC 2.7.1.199) / Phosphotransferase system, phosphocarrier protein HPr / Phosphoenolpyruvate-protein phosphotransferase of PTS system (EC 2.7.3.9)	GO:0008965|phosphoenolpyruvate-protein phosphotransferase activity
Blautia obeum strain MSK.13.37	40520.2	JAAIPT010000014	fig|40520.1717.peg.455	G4960_08765		PATRIC.40520.1717.JAAIPT010000014.CDS.68444.68707.rev	PATRIC	CDS	68444	68707	264	-		PLF_572511_00043863	PGF_08076246		87		PTS system, glucose-specific IIA component (EC 2.7.1.199) / Phosphotransferase system, phosphocarrier protein HPr / Phosphoenolpyruvate-protein phosphotransferase of PTS system (EC 2.7.3.9)	GO:0008965|phosphoenolpyruvate-protein phosphotransferase activity
Blautia obeum strain MSK.14.21	40520.2	JAAIPS010000012	fig|40520.1715.peg.327	G4991_08255		PATRIC.40520.1715.JAAIPS010000012.CDS.69615.69878.rev	PATRIC	CDS	69615	69878	264	-		PLF_572511_00043863	PGF_08076246		87		PTS system, glucose-specific IIA component (EC 2.7.1.199) / Phosphotransferase system, phosphocarrier protein HPr / Phosphoenolpyruvate-protein phosphotransferase of PTS system (EC 2.7.3.9)	GO:0008965|phosphoenolpyruvate-protein phosphotransferase activity
Blautia obeum strain MSK.17.81	40520.2	JAAISZ010000020	fig|40520.1720.peg.1343	G5A83_11645		PATRIC.40520.1720.JAAISZ010000020.CDS.15868.16131.fwd	PATRIC	CDS	15868	16131	264	+		PLF_572511_00043863	PGF_08076246		87		PTS system, glucose-specific IIA component (EC 2.7.1.199) / Phosphotransferase system, phosphocarrier protein HPr / Phosphoenolpyruvate-protein phosphotransferase of PTS system (EC 2.7.3.9)	GO:0008965|phosphoenolpyruvate-protein phosphotransferase activity
Blautia obeum strain SRR5713947-bin.21	40520.2	CAJLPE010000002	fig|40520.1739.peg.328			PATRIC.40520.1739.CAJLPE010000002.CDS.99545.99808.rev	PATRIC	CDS	99545	99808	264	-		PLF_572511_00043863	PGF_08076246		87		PTS system, glucose-specific IIA component (EC 2.7.1.199) / Phosphotransferase system, phosphocarrier protein HPr / Phosphoenolpyruvate-protein phosphotransferase of PTS system (EC 2.7.3.9)	GO:0008965|phosphoenolpyruvate-protein phosphotransferase activity
Blautia sp. 2744	2.76303e+06	JACOQE010000004	fig|2763028.3.peg.1810	H8Z79_08735		PATRIC.2763028.3.JACOQE010000004.CDS.130010.130273.rev	PATRIC	CDS	130010	130273	264	-		PLF_572511_00043863	PGF_08076246		87		PTS system, glucose-specific IIA component (EC 2.7.1.199) / Phosphotransferase system, phosphocarrier protein HPr / Phosphoenolpyruvate-protein phosphotransferase of PTS system (EC 2.7.3.9)	GO:0008965|phosphoenolpyruvate-protein phosphotransferase activity
Blautia sp. AF19-10LB	2.29296e+06	QTWS01000008	fig|2292961.3.peg.3858	DWX28_06815		PATRIC.2292961.3.QTWS01000008.CDS.87182.87445.rev	PATRIC	CDS	87182	87445	264	-	FIG01304862	PLF_572511_00043863	PGF_08076246		87		PTS system, glucose-specific IIA component (EC 2.7.1.199) / Phosphotransferase system, phosphocarrier protein HPr / Phosphoenolpyruvate-protein phosphotransferase of PTS system (EC 2.7.3.9)	GO:0008965|phosphoenolpyruvate-protein phosphotransferase activity
Blautia sp. bin_15_DannyCat	1.95524e+06	JAPFCU010000075	fig|1955243.160.peg.1720			PATRIC.1955243.160.JAPFCU010000075.CDS.110.373.fwd	PATRIC	CDS	110	373	264	+		PLF_572511_00043863	PGF_08076246		87		PTS system, glucose-specific IIA component (EC 2.7.1.199) / Phosphotransferase system, phosphocarrier protein HPr / Phosphoenolpyruvate-protein phosphotransferase of PTS system (EC 2.7.3.9)	GO:0008965|phosphoenolpyruvate-protein phosphotransferase activity
Blautia sp. BIOML-A1	2.58462e+06	WWVR01000010	fig|2584624.3.peg.61	GT674_06590		PATRIC.2584624.3.WWVR01000010.CDS.67030.67293.rev	PATRIC	CDS	67030	67293	264	-		PLF_572511_00043863	PGF_08076246		87		PTS system, glucose-specific IIA component (EC 2.7.1.199) / Phosphotransferase system, phosphocarrier protein HPr / Phosphoenolpyruvate-protein phosphotransferase of PTS system (EC 2.7.3.9)	GO:0008965|phosphoenolpyruvate-protein phosphotransferase activity
Blautia sp. CAG:237	1.26276e+06	FR886722	fig|1262755.3.peg.1226	BN552_01134		PATRIC.1262755.3.FR886722.CDS.53925.54188.rev	PATRIC	CDS	53925	54188	264	-	FIG01304862	PLF_572511_00043863	PGF_08076246		87		PTS system, glucose-specific IIA component (EC 2.7.1.199) / Phosphotransferase system, phosphocarrier protein HPr / Phosphoenolpyruvate-protein phosphotransferase of PTS system (EC 2.7.3.9)	GO:0008965|phosphoenolpyruvate-protein phosphotransferase activity
Blautia sp. CAG:257	1.26276e+06	HF999051	fig|1262756.3.peg.1465	BN568_01300		PATRIC.1262756.3.HF999051.CDS.3967.4230.fwd	PATRIC	CDS	3967	4230	264	+	FIG01304862	PLF_572511_00043863	PGF_08076246		87		PTS system, glucose-specific IIA component (EC 2.7.1.199) / Phosphotransferase system, phosphocarrier protein HPr / Phosphoenolpyruvate-protein phosphotransferase of PTS system (EC 2.7.3.9)	GO:0008965|phosphoenolpyruvate-protein phosphotransferase activity
Blautia sp. Marseille-P3087	1.91788e+06	LT635539	fig|1917876.3.peg.2772			PATRIC.1917876.3.LT635539.CDS.2853899.2854162.fwd	PATRIC	CDS	2853899	2854162	264	+	FIG01304862	PLF_572511_00043863	PGF_08076246		87		PTS system, glucose-specific IIA component (EC 2.7.1.199) / Phosphotransferase system, phosphocarrier protein HPr / Phosphoenolpyruvate-protein phosphotransferase of PTS system (EC 2.7.3.9)	GO:0008965|phosphoenolpyruvate-protein phosphotransferase activity
Blautia sp. MSK17_66 MSK.17.66	2.88318e+06	JAJBNQ010000020	fig|2883184.10.peg.1512	LIR34_11495		PATRIC.2883184.10.JAJBNQ010000020.CDS.15868.16131.fwd	PATRIC	CDS	15868	16131	264	+		PLF_572511_00043863	PGF_08076246		87		PTS system, glucose-specific IIA component (EC 2.7.1.199) / Phosphotransferase system, phosphocarrier protein HPr / Phosphoenolpyruvate-protein phosphotransferase of PTS system (EC 2.7.3.9)	GO:0008965|phosphoenolpyruvate-protein phosphotransferase activity
Blautia sp. MSK17_66 MSK.17.66	2.88318e+06	JAJBNQ010000020	fig|2883184.9.peg.1512	LIR34_11495		PATRIC.2883184.9.JAJBNQ010000020.CDS.15868.16131.fwd	PATRIC	CDS	15868	16131	264	+		PLF_572511_00043863	PGF_08076246		87		PTS system, glucose-specific IIA component (EC 2.7.1.199) / Phosphotransferase system, phosphocarrier protein HPr / Phosphoenolpyruvate-protein phosphotransferase of PTS system (EC 2.7.3.9)	GO:0008965|phosphoenolpyruvate-protein phosphotransferase activity
Blautia sp. MSK17_66 strain MSK.17.66	2.88318e+06	JAJBNQ010000020	fig|2883184.3.peg.1512	LIR34_11495		PATRIC.2883184.3.JAJBNQ010000020.CDS.15868.16131.fwd	PATRIC	CDS	15868	16131	264	+		PLF_572511_00043863	PGF_08076246		87		PTS system, glucose-specific IIA component (EC 2.7.1.199) / Phosphotransferase system, phosphocarrier protein HPr / Phosphoenolpyruvate-protein phosphotransferase of PTS system (EC 2.7.3.9)	GO:0008965|phosphoenolpyruvate-protein phosphotransferase activity
Blautia sp. MSK17_66 strain MSK.17.66	2.88318e+06	JAJBNQ010000020	fig|2883184.4.peg.1512	LIR34_11495		PATRIC.2883184.4.JAJBNQ010000020.CDS.15868.16131.fwd	PATRIC	CDS	15868	16131	264	+		PLF_572511_00043863	PGF_08076246		87		PTS system, glucose-specific IIA component (EC 2.7.1.199) / Phosphotransferase system, phosphocarrier protein HPr / Phosphoenolpyruvate-protein phosphotransferase of PTS system (EC 2.7.3.9)	GO:0008965|phosphoenolpyruvate-protein phosphotransferase activity
Blautia sp. MSK17_66 strain MSK.17.66	2.88318e+06	JAJBNQ010000020	fig|2883184.5.peg.1512	LIR34_11495		PATRIC.2883184.5.JAJBNQ010000020.CDS.15868.16131.fwd	PATRIC	CDS	15868	16131	264	+		PLF_572511_00043863	PGF_08076246		87		PTS system, glucose-specific IIA component (EC 2.7.1.199) / Phosphotransferase system, phosphocarrier protein HPr / Phosphoenolpyruvate-protein phosphotransferase of PTS system (EC 2.7.3.9)	GO:0008965|phosphoenolpyruvate-protein phosphotransferase activity
Blautia sp. OM07-19	2.29299e+06	QULA01000011	fig|2292985.3.peg.713	DXC01_09645		PATRIC.2292985.3.QULA01000011.CDS.82428.82691.rev	PATRIC	CDS	82428	82691	264	-	FIG01304862	PLF_572511_00043863	PGF_08076246		87		PTS system, glucose-specific IIA component (EC 2.7.1.199) / Phosphotransferase system, phosphocarrier protein HPr / Phosphoenolpyruvate-protein phosphotransferase of PTS system (EC 2.7.3.9)	GO:0008965|phosphoenolpyruvate-protein phosphotransferase activity
Blautia sp. strain 11WH	1.95524e+06	JAFHBI010000173	fig|1955243.62.peg.2445	JTJ20_11695		PATRIC.1955243.62.JAFHBI010000173.CDS.53691.53954.rev	PATRIC	CDS	53691	53954	264	-		PLF_572511_00043863	PGF_08076246		87		PTS system, glucose-specific IIA component (EC 2.7.1.199) / Phosphotransferase system, phosphocarrier protein HPr / Phosphoenolpyruvate-protein phosphotransferase of PTS system (EC 2.7.3.9)	GO:0008965|phosphoenolpyruvate-protein phosphotransferase activity
Blautia sp. strain COPD155	1.95524e+06	WGXY01000001	fig|1955243.60.peg.37			PATRIC.1955243.60.WGXY01000001.CDS.37840.38103.fwd	PATRIC	CDS	37840	38103	264	+		PLF_572511_00043863	PGF_08076246		87		PTS system, glucose-specific IIA component (EC 2.7.1.199) / Phosphotransferase system, phosphocarrier protein HPr / Phosphoenolpyruvate-protein phosphotransferase of PTS system (EC 2.7.3.9)	GO:0008965|phosphoenolpyruvate-protein phosphotransferase activity
Blautia sp. strain L3_121_363G1_dasL3_121_363G1_concoct_22	1.95524e+06	JAGZPM010000002	fig|1955243.96.peg.510	KH087_01370		PATRIC.1955243.96.JAGZPM010000002.CDS.69615.69878.rev	PATRIC	CDS	69615	69878	264	-		PLF_572511_00043863	PGF_08076246		87		PTS system, glucose-specific IIA component (EC 2.7.1.199) / Phosphotransferase system, phosphocarrier protein HPr / Phosphoenolpyruvate-protein phosphotransferase of PTS system (EC 2.7.3.9)	GO:0008965|phosphoenolpyruvate-protein phosphotransferase activity
Blautia sp. strain L3_128_361G1_dasL3_128_361G1_concoct_8_sub	1.95524e+06	JAGZJG010000010	fig|1955243.92.peg.35	KHZ06_05545		PATRIC.1955243.92.JAGZJG010000010.CDS.17930.18193.fwd	PATRIC	CDS	17930	18193	264	+		PLF_572511_00043863	PGF_08076246		87		PTS system, glucose-specific IIA component (EC 2.7.1.199) / Phosphotransferase system, phosphocarrier protein HPr / Phosphoenolpyruvate-protein phosphotransferase of PTS system (EC 2.7.3.9)	GO:0008965|phosphoenolpyruvate-protein phosphotransferase activity
Blautia sp. strain MAG.149	1.95524e+06	JAGHFD010000167	fig|1955243.76.peg.330			PATRIC.1955243.76.JAGHFD010000167.CDS.3892.4155.fwd	PATRIC	CDS	3892	4155	264	+		PLF_572511_00043863	PGF_08076246		87		PTS system, glucose-specific IIA component (EC 2.7.1.199) / Phosphotransferase system, phosphocarrier protein HPr / Phosphoenolpyruvate-protein phosphotransferase of PTS system (EC 2.7.3.9)	GO:0008965|phosphoenolpyruvate-protein phosphotransferase activity
Blautia sp. strain S03B.meta.bin_11	1.95524e+06	RPVC01000023	fig|1955243.54.peg.1937			PATRIC.1955243.54.RPVC01000023.CDS.48712.48975.rev	PATRIC	CDS	48712	48975	264	-		PLF_572511_00043863	PGF_08076246		87		PTS system, glucose-specific IIA component (EC 2.7.1.199) / Phosphotransferase system, phosphocarrier protein HPr / Phosphoenolpyruvate-protein phosphotransferase of PTS system (EC 2.7.3.9)	GO:0008965|phosphoenolpyruvate-protein phosphotransferase activity
Blautia sp. XA-2221	2.90396e+06	JAJQXX010000003	fig|2903961.3.peg.1690			PATRIC.2903961.3.JAJQXX010000003.CDS.98214.98477.fwd	PATRIC	CDS	98214	98477	264	+		PLF_572511_00043863	PGF_08076246		87		PTS system, glucose-specific IIA component (EC 2.7.1.199) / Phosphotransferase system, phosphocarrier protein HPr / Phosphoenolpyruvate-protein phosphotransferase of PTS system (EC 2.7.3.9)	GO:0008965|phosphoenolpyruvate-protein phosphotransferase activity
Ruminococcus obeum A2-162	657314	FP929054	fig|657314.3.peg.3255	CK5_33620	VBIRumObe156199_3255	PATRIC.657314.3.FP929054.CDS.3432168.3432431.fwd	PATRIC	CDS	3432168	3432431	264	+	FIG01304862	PLF_572511_00043863	PGF_08076246	CBL24555.1	87		PTS system, glucose-specific IIA component (EC 2.7.1.199) / Phosphotransferase system, phosphocarrier protein HPr / Phosphoenolpyruvate-protein phosphotransferase of PTS system (EC 2.7.3.9)	GO:0008965|phosphoenolpyruvate-protein phosphotransferase activity
